# Microtubules promote intercellular contractile force transmission during tissue folding

**DOI:** 10.1101/540344

**Authors:** Clint S. Ko, Vardges Tserunyan, Adam C. Martin

## Abstract

During development, forces transmitted between cells are critical for sculpting epithelial tissues. Actomyosin contractility in the middle of the cell apex (medioapical) can change cell shape (e.g., apical constriction), but can also result in force transmission between cells via attachments to adherens junctions. How actomyosin networks maintain attachments to adherens junctions under tension is poorly understood. Here, we discovered that microtubules promote actomyosin intercellular attachments in epithelia during *Drosophila* mesoderm invagination. First, we used live imaging to show a novel arrangement of the microtubule cytoskeleton during apical constriction: medioapical Patronin (CAMSAP) foci formed by actomyosin contraction organized an apical non-centrosomal microtubule network. Microtubules were required for mesoderm invagination but were not necessary for initiating apical contractility or adherens junction assembly. Instead, microtubules promoted connections between medioapical actomyosin and adherens junctions. These results delineate a role for coordination between actin and microtubule cytoskeletal systems in intercellular force transmission during tissue morphogenesis.
