## Supplementary material for "Microtubules promote intercellular contractile force transmission during tissue folding": Table S1

### Sheet: Sheet1
Table S1
Fly Stocks Used
Stock	Genotype	Source
1	P{w[+mC]=Ubi-p63E-Patronin.A.GFP}7F, w[*]	Bloomington Drosophila Stock Center
2	OreR	Bloomington Drosophila Stock Center
3	w; gap43::mCherry-7/TM3	Bardet et al., 2013
4	w; mat67; Gap43::mCherry/TM3, Ser [1]	This lab
5	w; mat67, Sqh::Cherry[B1]; Dr/TM3, Sb[1]	This lab
6	w; mat67; Sb/TM3, Ser [1]	This lab
7	w; mat67, Sqh::Cherry[B1]; GFP::CLIP170/TM3, Sb [1]	This lab
8	w; mat67, Sqh::GFP; mat15, Gap43::mCherry/TM3, Sb[1]	Vasquez et al., 2014
9	y, w; mat67, Sqh::mCherry; mat15, E-cadherin::GFP	Mason et al., 2016
10	y[1] sc[*] v[1]; P{y[+t7.7] v[+t1.8]=TRiP.HMS01547}attP2	Bloomington Drosophila Stock Center
11	y[1] sc[*] v[1]; P{y[+t7.7] v[+t1.8]=TRiP.GL01052}attP2	Bloomington Drosophila Stock Center
12	P{w[+m*]=Ubi-tacc.GFP}1, y[1] w[*]	Bloomington Drosophila Stock Center
13	Ubi>GFP::rok, gap43::mCherry (X)	This lab
14	y, w; sqhAX3;P{w+ sqh::GFP}42	Bloomington Drosophila Stock Center
15	w; Gap43::mCherry(attp40); Sqh::GFP	Martin et al., 2010
16	P{Ubi-Tacc.GFP}1, y, w	Bloomington Drosophila Stock Center
17	y, w; UAS-GFP::CLIP170/TM3, Sb	This lab
18	y, w; UAS-CH::CLIP170/TM3, Sb	This lab
19	UAS-fog 9A/TM3, Sb, Ser	Dawes-Hoang et al., 2005
20	w; mat67; P{w[+mC]=Ubi-p63E-Patronin.A.GFP}7F, w[*]	This study
21	w; mat67, Utr::GFP/Cyo	This lab
Figure	Stocks used (Female x Male)
1B-E	1 x 3
1F	1 x 5
1G	1 x 6
2A-B	2 Sibling Cross
2C	11 x 7 (top); 18 x 20 (bottom)
2D	17 x 5
2E	17 x 4
2F	1 Sibling Cross
2G	11 x 6 (top); 10 x 6 (bottom)
3A	1 Sibling Cross
3B-E	1 x 5
4A-E	1 x 3
4F	11 x 20 (top); 19 x 20 (bottom)
5A-D	14 x 15
5E	13 Sibling Cross
5F-H	11 x 9
6A	14 x 15
6B	11 x 9
6C	11 x 8 (left); 10 x 8 (right)
6D-E	11 x 21
6G-H	14 Sibling Cross
S1A	16 x 3
S1B	11 x 6 (left); 10 x 6 (right)
S1C	11 x 7 (top); 10 x 7 (bottom)
S1D	1 x 3
S2A	1 x 3
S2B	1 x 5
S3A	11 x 8 (let); 10 x 8 (right)
S3B	11 x 6 (left); 10 x 6 (right)
S3C	11 x 9 (left); 10 x 9 (right)
S3D	17 x 3
S4A	14 x 15
S4B	13 Sibling Cross
S4C	14 x 15
S4D	11 x 9
